# Co-Expressed MicroRNAs Identify Potential Mechanisms Underlying Risk for Multimorbid Depression and Type 2 Diabetes in Midlife Women

**DOI:** 10.64898/2026.06.10.731370

**Authors:** Kayla D. Longoria, Benjamin M. Stroebel, Meghana Gadgil, Sandra Weiss, Kimberly A. Lewis, Nicole Perez, Elena Flowers

## Abstract

**Background:** Women are disproportionately affected by multimorbid depression and type 2 diabetes (T2D), with prevalence peaking during midlife (40-64 years), a biologically dynamic timeframe due to changes associated with reproductive aging. Yet, phenotypic and mechanistic factors contributing to midlife women’s disproportionate risk for co-occurrence remain poorly defined. We previously identified co-expressed microRNAs (miRs) in midlife women with prediabetes that increased odds of assignment to a high psychometabolic risk phenotype. Here, we extend these findings by characterizing putative mRNA targets of these co-expressed miRs and pathways overrepresented among mRNAs, providing insights into potential mechanisms underlying psychometabolic risk in midlife women.

**Methods:** This study included baseline data from midlife women (ages 40-64 years) with prediabetes who participated in the Diabetes Prevention Program (DPP) (n = 603). *In silico* analyses were performed using miRTarBase to identify mRNAs regulated by 3 or more of the miRs that most prominently loaded a principal component previously identified to increase odds of assignment to a high psychometabolic risk phenotype defined in this sample. Pathway enrichment analysis was conducted to assess for overrepresentation of KEGG pathways among predicted mRNA targets. To enhance interpretability, pathways were thematically clustered based on their evidenced role in human physiology.

**Results:** We identified a total of 13 mRNAs targeted by co-expressed miRs associated with increased odds of assignment to a high psychometabolic risk phenotype in midlife women with prediabetes. Pathway enrichment analysis revealed a total of 71 KEGG pathways with overrepresentation of identified mRNA targets. Four overarching biological themes emerged, reflecting involvement of metabolic, inflammatory, endocrine, and stress/biological weathering-related processes.

**Conclusions:** Experimentally validated mRNA targets related biological pathways were identified, providing multisystem insights into potential mechanisms underlying risk for multimorbid depression and T2D in midlife women. Findings offer mechanistic targets for experimental validation and future precision health research focused on this high-risk population. Overall, this work positions the utility of miRs as context-sensitive biomarkers in the characterization of risk for complex, multimorbid conditions in women during biologically dynamic timeframes.
