## Supplementary Table 1 for "Co-Expressed MicroRNAs Identify Potential Mechanisms Underlying Risk for Multimorbid Depression and Type 2 Diabetes in Midlife Women"

### Sheet: Sheet1
category	subcategory	ID	Description	GeneRatio	BgRatio	pvalue	p.adjust	qvalue	geneID	Count
Human Diseases	Cancer: specific types	hsa05212	Pancreatic cancer	8/13	77/9497	1.60212e-14	1.8104e-12	6.91442e-13	595/7040/1026/1869/3716/4088/7048/7422	8
Human Diseases	Cancer: specific types	hsa05225	Hepatocellular carcinoma	9/13	170/9497	1.0267e-13	5.80084e-12	2.21551e-12	4609/595/7040/1026/1869/3480/5728/4088/7048	9
Human Diseases	Infectious disease: viral	hsa05166	Human T-cell leukemia virus 1 infection	9/13	224/9497	1.26888e-12	4.77946e-11	1.82541e-11	4609/595/7040/1026/1869/3716/5728/4088/7048	9
Human Diseases	Cancer: specific types	hsa05220	Chronic myeloid leukemia	7/13	77/9497	2.87748e-12	8.12887e-11	3.10464e-11	4609/595/7040/1026/1869/4088/7048	7
Human Diseases	Cancer: specific types	hsa05226	Gastric cancer	8/13	150/9497	3.86696e-12	8.73933e-11	3.3378e-11	4609/595/7040/999/1026/1869/4088/7048	8
Cellular Processes	Cell growth and death	hsa04218	Cellular senescence	8/13	157/9497	5.59926e-12	1.05453e-10	4.02754e-11	4609/595/7040/1026/1869/5728/4088/7048	8
Human Diseases	Cancer: specific types	hsa05219	Bladder cancer	6/13	41/9497	7.41747e-12	1.19739e-10	4.57318e-11	4609/595/999/1026/1869/7422	6
Environmental Information Processing	Signal transduction	hsa04068	FoxO signaling pathway	7/13	133/9497	1.44269e-10	2.0378e-09	7.78295e-10	595/7040/1026/3480/5728/4088/7048	7
Human Diseases	Cancer: specific types	hsa05218	Melanoma	6/13	73/9497	2.75173e-10	3.45495e-09	1.31954e-09	595/999/1026/1869/3480/5728	6
Human Diseases	Infectious disease: viral	hsa05161	Hepatitis B	7/13	163/9497	6.07066e-10	6.85985e-09	2.61997e-09	4609/7040/1026/1869/3716/4088/7048	7
Human Diseases	Cancer: specific types	hsa05210	Colorectal cancer	6/13	87/9497	8.09052e-10	8.31117e-09	3.17427e-09	4609/595/7040/1026/4088/7048	6
Human Diseases	Infectious disease: viral	hsa05167	Kaposi sarcoma-associated herpesvirus infection	7/13	196/9497	2.21474e-09	2.08555e-08	7.96531e-09	4609/595/1026/1869/3091/3716/7422	7
Human Diseases	Cancer: overview	hsa05205	Proteoglycans in cancer	7/13	204/9497	2.9299e-09	2.54676e-08	9.7268e-09	4609/595/7040/1026/3091/3480/7422	7
Human Diseases	Cancer: specific types	hsa05213	Endometrial cancer	5/13	59/9497	9.64498e-09	7.78488e-08	2.97327e-08	4609/595/999/1026/5728	5
Human Diseases	Cancer: specific types	hsa05224	Breast cancer	6/13	148/9497	2.02986e-08	1.52916e-07	5.8403e-08	4609/595/1026/1869/3480/5728	6
Environmental Information Processing	Signal transduction	hsa04390	Hippo signaling pathway	6/13	157/9497	2.8932e-08	1.99776e-07	7.63002e-08	4609/595/7040/999/4088/7048	6
Cellular Processes	Cell growth and death	hsa04110	Cell cycle	6/13	158/9497	3.00548e-08	1.99776e-07	7.63002e-08	4609/595/7040/1026/1869/4088	6
Human Diseases	Cancer: specific types	hsa05214	Glioma	5/13	76/9497	3.5168e-08	2.20777e-07	8.4321e-08	595/1026/1869/3480/5728	5
Human Diseases	Cancer: specific types	hsa05222	Small cell lung cancer	5/13	93/9497	9.77495e-08	5.81352e-07	2.22035e-07	4609/595/1026/1869/5728	5
Human Diseases	Cancer: specific types	hsa05216	Thyroid cancer	4/13	37/9497	1.35957e-07	7.68158e-07	2.93381e-07	4609/595/999/1026	4
Human Diseases	Endocrine and metabolic disease	hsa04933	AGE-RAGE signaling pathway in diabetic complications	5/13	101/9497	1.48138e-07	7.97125e-07	3.04445e-07	595/7040/4088/7048/7422	5
Environmental Information Processing	Signal transduction	hsa04151	PI3K-Akt signaling pathway	7/13	362/9497	1.5537e-07	7.98036e-07	3.04793e-07	4609/595/1026/3480/3716/5728/7422	7
Human Diseases	Cancer: specific types	hsa05215	Prostate cancer	5/13	106/9497	1.88861e-07	9.27883e-07	3.54385e-07	595/1026/1869/3480/5728	5
Organismal Systems	Immune system	hsa04659	Th17 cell differentiation	5/13	109/9497	2.17262e-07	1.02294e-06	3.90691e-07	7040/3091/3716/4088/7048	5
Human Diseases	Infectious disease: viral	hsa05163	Human cytomegalovirus infection	6/13	227/9497	2.60423e-07	1.17711e-06	4.49573e-07	4609/595/1026/1869/3716/7422	6
Human Diseases	Infectious disease: viral	hsa05160	Hepatitis C	5/13	159/9497	1.4265e-06	6.19977e-06	2.36787e-06	4609/595/1026/1869/3716	5
Human Diseases	Cancer: specific types	hsa05211	Renal cell carcinoma	4/13	70/9497	1.84068e-06	7.70358e-06	2.94221e-06	7040/1026/3091/7422	4
Human Diseases	Cancer: overview	hsa05206	MicroRNAs in cancer	6/13	320/9497	1.96243e-06	7.91979e-06	3.02479e-06	4609/595/1026/1869/5728/7422	6
Human Diseases	Infectious disease: viral	hsa05165	Human papillomavirus infection	6/13	333/9497	2.47571e-06	9.64675e-06	3.68436e-06	595/1026/1869/3716/5728/7422	6
Human Diseases	Drug resistance: antineoplastic	hsa01521	EGFR tyrosine kinase inhibitor resistance	4/13	80/9497	3.15095e-06	1.18686e-05	4.53294e-06	3480/3716/5728/7422	4
Human Diseases	Infectious disease: viral	hsa05169	Epstein-Barr virus infection	5/13	205/9497	4.98973e-06	1.81884e-05	6.94665e-06	4609/595/1026/1869/3716	5
Cellular Processes	Cellular community - eukaryotes	hsa04520	Adherens junction	4/13	93/9497	5.75957e-06	2.03385e-05	7.76784e-06	999/3480/4088/7048	4
Human Diseases	Drug resistance: antineoplastic	hsa01522	Endocrine resistance	4/13	99/9497	7.39184e-06	2.53114e-05	9.66715e-06	595/1026/1869/3480	4
Environmental Information Processing	Signal transduction	hsa04066	HIF-1 signaling pathway	4/13	110/9497	1.12416e-05	3.62945e-05	1.38619e-05	1026/3091/3480/7422	4
Environmental Information Processing	Signal transduction	hsa04350	TGF-beta signaling pathway	4/13	110/9497	1.12416e-05	3.62945e-05	1.38619e-05	4609/7040/4088/7048	4
Environmental Information Processing	Signal transduction	hsa04010	MAPK signaling pathway	5/13	300/9497	3.17842e-05	9.95418e-05	3.80178e-05	4609/7040/3480/7048/7422	5
Cellular Processes	Cellular community - eukaryotes	hsa04550	Signaling pathways regulating pluripotency of stem cells	4/13	144/9497	3.25933e-05	9.95418e-05	3.80178e-05	4609/3480/3716/4088	4
Environmental Information Processing	Signal transduction	hsa04630	JAK-STAT signaling pathway	4/13	168/9497	5.96438e-05	0.000177362	6.77395e-05	4609/595/1026/3716	4
Human Diseases	Cancer: overview	hsa05230	Central carbon metabolism in cancer	3/13	71/9497	0.000108539	0.000314485	0.000120111	4609/3091/5728	3
Human Diseases	Cancer: specific types	hsa05223	Non-small cell lung cancer	3/13	73/9497	0.000117925	0.000330372	0.000126178	595/1026/1869	3
Human Diseases	Cancer: overview	hsa05202	Transcriptional misregulation in cancer	4/13	201/9497	0.000119869	0.000330372	0.000126178	4609/1026/3480/7048	4
Cellular Processes	Cellular community - eukaryotes	hsa04510	Focal adhesion	4/13	203/9497	0.000124558	0.000332268	0.000126903	595/3480/5728/7422	4
Cellular Processes	Cell growth and death	hsa04115	p53 signaling pathway	3/13	75/9497	0.000127826	0.000332268	0.000126903	595/1026/5728	3
Human Diseases	Cardiovascular disease	hsa05415	Diabetic cardiomyopathy	4/13	205/9497	0.000129379	0.000332268	0.000126903	7040/5728/4088/7048	4
Human Diseases	Cancer: overview	hsa05207	Chemical carcinogenesis - receptor activation	4/13	217/9497	0.000161212	0.000404821	0.000154613	4609/595/1869/7422	4
Human Diseases	Cancer: overview	hsa05235	PD-L1 expression and PD-1 checkpoint pathway in cancer	3/13	90/9497	0.000219765	0.000539859	0.000206187	3091/3716/5728	3
Organismal Systems	Endocrine system	hsa04919	Thyroid hormone signaling pathway	3/13	122/9497	0.00053846	0.00129459	0.000494442	4609/595/3091	3
Organismal Systems	Endocrine system	hsa04926	Relaxin signaling pathway	3/13	130/9497	0.000648356	0.00152634	0.000582952	7040/7048/7422	3
Environmental Information Processing	Signal transduction	hsa04371	Apelin signaling pathway	3/13	140/9497	0.000804724	0.00185579	0.000708779	595/999/4088	3
Organismal Systems	Development and regeneration	hsa04380	Osteoclast differentiation	3/13	143/9497	0.000855922	0.00193438	0.000738796	7040/3716/7048	3
Human Diseases	Endocrine and metabolic disease	hsa04934	Cushing syndrome	3/13	155/9497	0.00108143	0.00239611	0.000915141	595/1026/1869	3
Cellular Processes	Transport and catabolism	hsa04140	Autophagy - animal	3/13	169/9497	0.00138848	0.00301727	0.00115238	3091/3480/5728	3
Environmental Information Processing	Signal transduction	hsa04310	Wnt signaling pathway	3/13	174/9497	0.00151017	0.00321979	0.00122973	4609/595/4088	3
Human Diseases	Cancer: overview	hsa05203	Viral carcinogenesis	3/13	205/9497	0.00241592	0.00505554	0.00193085	595/1026/3716	3
Environmental Information Processing	Signal transduction	hsa04015	Rap1 signaling pathway	3/13	212/9497	0.00265842	0.00546183	0.00208603	999/3480/7422	3
Human Diseases	Cancer: overview	hsa05208	Chemical carcinogenesis - reactive oxygen species	3/13	227/9497	0.00322791	0.00651345	0.00248767	3091/5728/7422	3
Human Diseases	Immune disease	hsa05321	Inflammatory bowel disease	2/13	66/9497	0.00353152	0.00700109	0.00267391	7040/4088	2
Human Diseases	Cancer: specific types	hsa05221	Acute myeloid leukemia	2/13	68/9497	0.00374471	0.00729573	0.00278644	4609/595	2
Cellular Processes	Transport and catabolism	hsa04144	Endocytosis	3/13	252/9497	0.00433489	0.00830242	0.00317093	3480/4088/7048	3
Human Diseases	Infectious disease: parasitic	hsa05140	Leishmaniasis	2/13	79/9497	0.00502192	0.00945795	0.00361226	7040/3716	2
Environmental Information Processing	Signal transduction	hsa04012	ErbB signaling pathway	2/13	86/9497	0.00592544	0.0109766	0.00419229	4609/1026	2
Human Diseases	Immune disease	hsa05323	Rheumatoid arthritis	2/13	95/9497	0.00718852	0.0131017	0.0050039	7040/7422	2
Human Diseases	Infectious disease: parasitic	hsa05142	Chagas disease	2/13	103/9497	0.00840517	0.0150759	0.00575792	7040/7048	2
Cellular Processes	Transport and catabolism	hsa04137	Mitophagy - animal	2/13	105/9497	0.00872292	0.0154014	0.00588223	1869/3091	2
Human Diseases	Infectious disease: parasitic	hsa05145	Toxoplasmosis	2/13	112/9497	0.00987725	0.0171712	0.00655818	7040/3716	2
Environmental Information Processing	Signal transduction	hsa04152	AMPK signaling pathway	2/13	122/9497	0.0116384	0.0199263	0.00761042	595/3480	2
Human Diseases	Infectious disease: viral	hsa05162	Measles	2/13	139/9497	0.0149263	0.0251742	0.00961473	595/3716	2
Organismal Systems	Endocrine system	hsa04921	Oxytocin signaling pathway	2/13	155/9497	0.0183467	0.0304878	0.0116442	595/1026	2
Cellular Processes	Transport and catabolism	hsa04148	Efferocytosis	2/13	157/9497	0.0187958	0.0307071	0.0117279	7040/3091	2
Environmental Information Processing	Signal transduction	hsa04150	mTOR signaling pathway	2/13	158/9497	0.0190221	0.0307071	0.0117279	3480/5728	2
Human Diseases	Infectious disease: bacterial	hsa05152	Tuberculosis	2/13	182/9497	0.0247985	0.0394681	0.015074	7040/3716	2
