## Supplementary Table 2 for "Co-Expressed MicroRNAs Identify Potential Mechanisms Underlying Risk for Multimorbid Depression and Type 2 Diabetes in Midlife Women"

### Sheet: Sheet1
Gene	miR_count	miRs	pathway_count	All_Pathways
MYC	5	320a, 93, 17, 7c, 7f	32	Hepatocellular carcinoma; Human T-cell leukemia virus 1 infection; Chronic myeloid leukemia; Gastric cancer; Cellular senescence; Bladder cancer; Hepatitis B; Colorectal cancer; Kaposi sarcoma-associated herpesvirus infection; Proteoglycans in cancer; Endometrial cancer; Breast cancer; Hippo signaling pathway; Cell cycle; Small cell lung cancer; Thyroid cancer; PI3K-Akt signaling pathway; Human c…
CCND1	4	486, 17, 7c, 7f	42	Pancreatic cancer; Hepatocellular carcinoma; Human T-cell leukemia virus 1 infection; Chronic myeloid leukemia; Gastric cancer; Cellular senescence; Bladder cancer; FoxO signaling pathway; Melanoma; Colorectal cancer; Kaposi sarcoma-associated herpesvirus infection; Proteoglycans in cancer; Endometrial cancer; Breast cancer; Hippo signaling pathway; Cell cycle; Glioma; Small cell lung cancer; Thy…
TGFB1	4	486, 93, 17, 122	27	Pancreatic cancer; Hepatocellular carcinoma; Human T-cell leukemia virus 1 infection; Chronic myeloid leukemia; Gastric cancer; Cellular senescence; FoxO signaling pathway; Hepatitis B; Colorectal cancer; Proteoglycans in cancer; Hippo signaling pathway; Cell cycle; AGE-RAGE signaling pathway in diabetic complications; Th17 cell differentiation; Renal cell carcinoma; TGF-beta signaling pathway; M…
CDH1	3	93, 17, 30a	9	Gastric cancer; Bladder cancer; Melanoma; Endometrial cancer; Hippo signaling pathway; Thyroid cancer; Adherens junction; Apelin signaling pathway; Rap1 signaling pathway
CDKN1A	3	93, 17, 7f	37	Pancreatic cancer; Hepatocellular carcinoma; Human T-cell leukemia virus 1 infection; Chronic myeloid leukemia; Gastric cancer; Cellular senescence; Bladder cancer; FoxO signaling pathway; Melanoma; Hepatitis B; Colorectal cancer; Kaposi sarcoma-associated herpesvirus infection; Proteoglycans in cancer; Endometrial cancer; Breast cancer; Cell cycle; Glioma; Small cell lung cancer; Thyroid cancer;…
E2F1	3	126, 93, 17	25	Pancreatic cancer; Hepatocellular carcinoma; Human T-cell leukemia virus 1 infection; Chronic myeloid leukemia; Gastric cancer; Cellular senescence; Bladder cancer; Melanoma; Hepatitis B; Kaposi sarcoma-associated herpesvirus infection; Breast cancer; Cell cycle; Glioma; Small cell lung cancer; Prostate cancer; Human cytomegalovirus infection; Hepatitis C; MicroRNAs in cancer; Human papillomaviru…
HIF1A	3	93, 17, 30a	12	Kaposi sarcoma-associated herpesvirus infection; Proteoglycans in cancer; Th17 cell differentiation; Renal cell carcinoma; HIF-1 signaling pathway; Central carbon metabolism in cancer; PD-L1 expression and PD-1 checkpoint pathway in cancer; Thyroid hormone signaling pathway; Autophagy - animal; Chemical carcinogenesis - reactive oxygen species; Mitophagy - animal; Efferocytosis
IGF1R	3	320a, 7c, 122	21	Hepatocellular carcinoma; FoxO signaling pathway; Melanoma; Proteoglycans in cancer; Breast cancer; Glioma; PI3K-Akt signaling pathway; Prostate cancer; EGFR tyrosine kinase inhibitor resistance; Adherens junction; Endocrine resistance; HIF-1 signaling pathway; MAPK signaling pathway; Signaling pathways regulating pluripotency of stem cells; Transcriptional misregulation in cancer; Focal adhesion…
JAK1	3	126, 17, 30a	20	Pancreatic cancer; Human T-cell leukemia virus 1 infection; Hepatitis B; Kaposi sarcoma-associated herpesvirus infection; PI3K-Akt signaling pathway; Th17 cell differentiation; Human cytomegalovirus infection; Hepatitis C; Human papillomavirus infection; EGFR tyrosine kinase inhibitor resistance; Epstein-Barr virus infection; Signaling pathways regulating pluripotency of stem cells; JAK-STAT sign…
PTEN	3	320a, 93, 17	22	Hepatocellular carcinoma; Human T-cell leukemia virus 1 infection; Cellular senescence; FoxO signaling pathway; Melanoma; Endometrial cancer; Breast cancer; Glioma; Small cell lung cancer; PI3K-Akt signaling pathway; Prostate cancer; MicroRNAs in cancer; Human papillomavirus infection; EGFR tyrosine kinase inhibitor resistance; Central carbon metabolism in cancer; Focal adhesion; p53 signaling pa…
SMAD3	3	486, 17, 122	21	Pancreatic cancer; Hepatocellular carcinoma; Human T-cell leukemia virus 1 infection; Chronic myeloid leukemia; Gastric cancer; Cellular senescence; FoxO signaling pathway; Hepatitis B; Colorectal cancer; Hippo signaling pathway; Cell cycle; AGE-RAGE signaling pathway in diabetic complications; Th17 cell differentiation; Adherens junction; TGF-beta signaling pathway; Signaling pathways regulating…
TGFBR2	3	320a, 93, 17	21	Pancreatic cancer; Hepatocellular carcinoma; Human T-cell leukemia virus 1 infection; Chronic myeloid leukemia; Gastric cancer; Cellular senescence; FoxO signaling pathway; Hepatitis B; Colorectal cancer; Hippo signaling pathway; AGE-RAGE signaling pathway in diabetic complications; Th17 cell differentiation; Adherens junction; TGF-beta signaling pathway; MAPK signaling pathway; Transcriptional m…
VEGFA	3	126, 93, 17	19	Pancreatic cancer; Bladder cancer; Kaposi sarcoma-associated herpesvirus infection; Proteoglycans in cancer; AGE-RAGE signaling pathway in diabetic complications; PI3K-Akt signaling pathway; Human cytomegalovirus infection; Renal cell carcinoma; MicroRNAs in cancer; Human papillomavirus infection; EGFR tyrosine kinase inhibitor resistance; HIF-1 signaling pathway; MAPK signaling pathway; Focal ad…
